# Hypomorphic *Lig4* gene mutation in mice predisposes to Th1-skewing intestinal inflammation

**DOI:** 10.1101/2025.05.14.654009

**Authors:** Yusuke Yamashita, Hideki Kosako, Takashi Kato, Izumi Sasaki, Sadahiro Iwabuchi, Tadashi Okamura, Misato Tane, Shotaro Tabata, Kazutaka Nakashima, Ken Tanaka, Kazunori Shiraishi, Yuki Uchihara, Daisuke Okuzaki, Atsushi Shibata, Tsunehiro Mizushima, Hiroaki Hemmi, Nobuo Kanazawa, Seiji Kodama, Kouichi Ohshima, Shinichi Hashimoto, Yoshio Fujitani, Takashi Sonoki, Shinobu Tamura, Tsuneyasu Kaisho

## Abstract

Dysregulation of DNA double-strand break (DSB) repair leads to adaptive immunodeficiency, whereas the remaining lymphocytes are aberrantly activated and provoke inflammations. However, no model mice were available to consistently manifest inflammation under defective DSB repair. We generated mutant mice carrying a missense mutation p.W447C in the gene encoding DNA ligase IV (LIG4), critical for DSB repair. *Lig4^W447C/W447C^* mice showed growth retardation and severe intestinal inflammations under adaptive immunodeficiency. The inflammations were featured by marked infiltration of T helper type 1 (Th1) cells and macrophages and was dependent on lymphocytes. When *Ifng* was deleted, Th2 and Th17 instead of Th1 cells drove the inflammations. *Lig4^W447C/W447C^* mice showed expansion of oligoclonal T cells with T cell receptor α repertoire skewed towards more proximal 3’ V and 5’ J gene segments. Thus, our novel hypomorphic *Lig4* mutant mice show that defective DSB repair leads to Th1-dependent intestinal inflammations under severe adaptive immunodeficiency.
