## Extended Data Fig. 1-9 and Supplemental Table 1-6 for "Hypomorphic *Lig4* gene mutation in mice predisposes to Th1-skewing intestinal inflammation": Table S2.xlsx

### Sheet: Sheet1
Supplementary Table 2. GSEA reports for upregulated and downregulated gene sets
The list of Upregulated gene sets (Lig4W447C/W447C vs Lig4+/+)
	gene sets	SIZE	ES	NES	NOM p-val	FDR q-val	FWER p-val	RANK AT MAX	LEADING EDGE
1	HALLMARK_INTERFERON_GAMMA_RESPONSE	186	0.84	2.97	0	0	0	2216	tags=76%, list=9%, signal=83%
2	HALLMARK_ALLOGRAFT_REJECTION	189	0.77	2.73	0	0	0	3371	tags=72%, list=13%, signal=83%
3	HALLMARK_INTERFERON_ALPHA_RESPONSE	93	0.83	2.69	0	0	0	2216	tags=77%, list=9%, signal=84%
4	HALLMARK_IL6_JAK_STAT3_SIGNALING	85	0.74	2.35	0	0	0	3358	tags=72%, list=13%, signal=82%
5	HALLMARK_INFLAMMATORY_RESPONSE	197	0.65	2.34	0	0	0	3489	tags=60%, list=14%, signal=69%
6	HALLMARK_TNFA_SIGNALING_VIA_NFKB	195	0.65	2.31	0	0	0	3759	tags=62%, list=15%, signal=72%
7	HALLMARK_MYC_TARGETS_V1	191	0.55	1.95	0	0	0	5897	tags=63%, list=23%, signal=81%
8	HALLMARK_E2F_TARGETS	196	0.54	1.94	0	0	0	5656	tags=62%, list=22%, signal=79%
9	HALLMARK_MTORC1_SIGNALING	191	0.54	1.93	0	0	0	3994	tags=51%, list=16%, signal=60%
10	HALLMARK_PI3K_AKT_MTOR_SIGNALING	104	0.57	1.87	0	0	0	3518	tags=41%, list=14%, signal=48%
11	HALLMARK_COMPLEMENT	185	0.52	1.81	0	0.001	0.002	3548	tags=51%, list=14%, signal=59%
12	HALLMARK_APOPTOSIS	160	0.5	1.75	0	0.001	0.005	3639	tags=43%, list=14%, signal=49%
13	HALLMARK_IL2_STAT5_SIGNALING	199	0.49	1.72	0	0.001	0.006	3441	tags=46%, list=13%, signal=52%
14	HALLMARK_REACTIVE_OXIGEN_SPECIES_PATHWAY	48	0.57	1.7	0.003	0.002	0.007	3650	tags=44%, list=14%, signal=51%
15	HALLMARK_G2M_CHECKPOINT	190	0.47	1.68	0	0.002	0.008	5601	tags=59%, list=22%, signal=75%
16	HALLMARK_COAGULATION	134	0.46	1.59	0	0.006	0.025	4314	tags=51%, list=17%, signal=62%
17	HALLMARK_P53_PATHWAY	194	0.44	1.56	0	0.006	0.028	3897	tags=40%, list=15%, signal=47%
18	HALLMARK_CHOLESTEROL_HOMEOSTASIS	70	0.49	1.53	0	0.008	0.039	3911	tags=51%, list=15%, signal=60%
19	HALLMARK_APICAL_SURFACE	44	0.52	1.49	0.012	0.011	0.061	1176	tags=30%, list=5%, signal=31%
20	HALLMARK_KRAS_SIGNALING_UP	196	0.4	1.44	0	0.017	0.106	2654	tags=33%, list=10%, signal=36%
21	HALLMARK_XENOBIOTIC_METABOLISM	194	0.38	1.34	0	0.037	0.223	3799	tags=40%, list=15%, signal=47%
22	HALLMARK_HYPOXIA	192	0.34	1.23	0.022	0.109	0.558	3944	tags=39%, list=15%, signal=46%
23	HALLMARK_UV_RESPONSE_UP	154	0.35	1.22	0.047	0.106	0.565	3991	tags=32%, list=16%, signal=38%
24	HALLMARK_MITOTIC_SPINDLE	198	0.34	1.21	0.058	0.111	0.596	4856	tags=41%, list=19%, signal=50%
25	HALLMARK_APICAL_JUNCTION	198	0.33	1.21	0.022	0.114	0.622	3377	tags=29%, list=13%, signal=33%
26	HALLMARK_TGF_BETA_SIGNALING	53	0.38	1.12	0.214	0.225	0.862	4758	tags=40%, list=19%, signal=49%
27	HALLMARK_UNFOLDED_PROTEIN_RESPONSE	109	0.33	1.11	0.15	0.229	0.876	4002	tags=31%, list=16%, signal=37%
28	HALLMARK_MYC_TARGETS_V2	58	0.35	1.07	0.333	0.319	0.953	6065	tags=52%, list=24%, signal=68%
29	HALLMARK_ANGIOGENESIS	36	0.38	1.04	0.352	0.366	0.979	3139	tags=28%, list=12%, signal=32%
30	HALLMARK_DNA_REPAIR	147	0.3	1.04	0.305	0.375	0.984	4752	tags=31%, list=18%, signal=38%
31	HALLMARK_ANDROGEN_RESPONSE	95	0.32	1.03	0.347	0.381	0.986	3529	tags=29%, list=14%, signal=34%
32	HALLMARK_BILE_ACID_METABOLISM	111	0.3	1	0.415	0.462	0.992	4075	tags=34%, list=16%, signal=41%
33	HALLMARK_GLYCOLYSIS	197	0.27	0.97	0.564	0.542	0.998	4359	tags=36%, list=17%, signal=43%
34	HALLMARK_PEROXISOME	102	0.26	0.88	0.809	0.846	1	3989	tags=29%, list=16%, signal=35%
The list of Downregulated gene sets (Lig4W447C/W447C vs Lig4+/+)
	gene sets	SIZE	ES	NES	NOM p-val	FDR q-val	FWER p-val	RANK AT MAX	LEADING EDGE
1	HALLMARK_PANCREAS_BETA_CELLS	39	-0.68	-1.73	0	0.001	0.002	2362	tags=44%, list=9%, signal=48%
2	HALLMARK_KRAS_SIGNALING_DN	193	-0.51	-1.6	0	0.007	0.031	4193	tags=38%, list=16%, signal=45%
3	HALLMARK_HEDGEHOG_SIGNALING	36	-0.56	-1.38	0.066	0.09	0.456	5427	tags=56%, list=21%, signal=70%
4	HALLMARK_UV_RESPONSE_DN	142	-0.4	-1.22	0.099	0.373	0.975	4127	tags=28%, list=16%, signal=33%
5	HALLMARK_MYOGENESIS	198	-0.37	-1.16	0.141	0.499	0.999	6659	tags=47%, list=26%, signal=63%
6	HALLMARK_ADIPOGENESIS	197	-0.36	-1.13	0.172	0.528	0.999	5954	tags=37%, list=23%, signal=47%
7	HALLMARK_ESTROGEN_RESPONSE_LATE	190	-0.33	-1.05	0.345	0.801	1	5860	tags=39%, list=23%, signal=51%
8	HALLMARK_FATTY_ACID_METABOLISM	150	-0.33	-1.03	0.386	0.789	1	6015	tags=39%, list=23%, signal=50%
9	HALLMARK_WNT_BETA_CATENIN_SIGNALING	42	-0.38	-0.98	0.488	0.888	1	7104	tags=45%, list=28%, signal=62%
10	HALLMARK_SPERMATOGENESIS	133	-0.3	-0.9	0.716	1	1	6302	tags=31%, list=25%, signal=41%
11	HALLMARK_ESTROGEN_RESPONSE_EARLY	195	-0.28	-0.88	0.78	1	1	4717	tags=29%, list=18%, signal=36%
12	HALLMARK_EPITHELIAL_MESENCHYMAL_TRANSITION	191	-0.27	-0.87	0.806	1	1	7351	tags=46%, list=29%, signal=64%
13	HALLMARK_NOTCH_SIGNALING	31	-0.34	-0.84	0.73	1	1	7789	tags=52%, list=30%, signal=74%
14	HALLMARK_OXIDATIVE_PHOSPHORYLATION	192	-0.24	-0.75	0.992	1	1	8449	tags=41%, list=33%, signal=60%
15	HALLMARK_HEME_METABOLISM	184	-0.24	-0.74	0.99	1	1	6412	tags=32%, list=25%, signal=42%
16	HALLMARK_PROTEIN_SECRETION	94	-0.22	-0.64	1	0.999	1	8195	tags=41%, list=32%, signal=61%
The list of Upregulated gene sets (Lig4W447C/W447C vs Lig4W447C/W447C Ifng-/-)
	gene sets	SIZE	ES	NES	NOM p-val	FDR q-val	FWER p-val	RANK AT MAX	LEADING EDGE
1	HALLMARK_MYC_TARGETS_V1	191	0.57	1.96	0	0	0	6963	tags=68%, list=27%, signal=93%
2	HALLMARK_E2F_TARGETS	196	0.57	1.96	0	0	0	7198	tags=68%, list=28%, signal=94%
3	HALLMARK_MYC_TARGETS_V2	58	0.61	1.78	0	0	0.002	6830	tags=69%, list=27%, signal=94%
4	HALLMARK_G2M_CHECKPOINT	190	0.48	1.64	0	0.003	0.021	7313	tags=62%, list=28%, signal=86%
5	HALLMARK_UNFOLDED_PROTEIN_RESPONSE	109	0.39	1.27	0.051	0.097	0.618	6293	tags=55%, list=24%, signal=73%
6	HALLMARK_GLYCOLYSIS	197	0.35	1.21	0.048	0.142	0.836	5198	tags=40%, list=20%, signal=49%
7	HALLMARK_PROTEIN_SECRETION	94	0.38	1.2	0.12	0.133	0.855	6228	tags=46%, list=24%, signal=60%
8	HALLMARK_MTORC1_SIGNALING	191	0.34	1.17	0.077	0.153	0.925	6043	tags=44%, list=24%, signal=57%
9	HALLMARK_KRAS_SIGNALING_DN	193	0.3	1.02	0.381	0.427	1	2294	tags=18%, list=9%, signal=20%
10	HALLMARK_DNA_REPAIR	147	0.26	0.86	0.901	0.864	1	6418	tags=43%, list=25%, signal=57%
The list of Downregulated gene sets (Lig4W447C/W447C vs Lig4W447C/W447C Ifng-/-)
	gene sets	SIZE	ES	NES	NOM p-val	FDR q-val	FWER p-val	RANK AT MAX	LEADING EDGE
1	HALLMARK_INTERFERON_GAMMA_RESPONSE	186	-0.81	-2.69	0	0	0	2175	tags=63%, list=8%, signal=68%
2	HALLMARK_INTERFERON_ALPHA_RESPONSE	93	-0.88	-2.69	0	0	0	1005	tags=72%, list=4%, signal=75%
3	HALLMARK_EPITHELIAL_MESENCHYMAL_TRANSITION	191	-0.61	-2.01	0	0	0	5498	tags=62%, list=21%, signal=78%
4	HALLMARK_ALLOGRAFT_REJECTION	189	-0.56	-1.86	0	0	0	4157	tags=46%, list=16%, signal=55%
5	HALLMARK_TNFA_SIGNALING_VIA_NFKB	195	-0.54	-1.81	0	0	0	4797	tags=52%, list=19%, signal=64%
6	HALLMARK_MYOGENESIS	198	-0.52	-1.73	0	0.001	0.003	5568	tags=54%, list=22%, signal=68%
7	HALLMARK_P53_PATHWAY	194	-0.5	-1.66	0	0.002	0.01	4756	tags=45%, list=19%, signal=55%
8	HALLMARK_APOPTOSIS	160	-0.49	-1.6	0	0.004	0.026	4186	tags=40%, list=16%, signal=47%
9	HALLMARK_INFLAMMATORY_RESPONSE	197	-0.47	-1.57	0	0.008	0.048	4560	tags=41%, list=18%, signal=49%
10	HALLMARK_BILE_ACID_METABOLISM	111	-0.47	-1.47	0.008	0.024	0.165	4075	tags=44%, list=16%, signal=52%
11	HALLMARK_APICAL_JUNCTION	198	-0.44	-1.46	0	0.024	0.181	5397	tags=45%, list=21%, signal=57%
12	HALLMARK_XENOBIOTIC_METABOLISM	194	-0.43	-1.44	0	0.026	0.214	5304	tags=51%, list=21%, signal=64%
13	HALLMARK_UV_RESPONSE_UP	154	-0.44	-1.42	0.007	0.031	0.26	3727	tags=32%, list=14%, signal=37%
14	HALLMARK_COMPLEMENT	185	-0.43	-1.41	0.01	0.037	0.324	4760	tags=42%, list=19%, signal=51%
15	HALLMARK_IL6_JAK_STAT3_SIGNALING	85	-0.46	-1.35	0.038	0.065	0.519	2448	tags=29%, list=10%, signal=32%
16	HALLMARK_PEROXISOME	102	-0.42	-1.29	0.058	0.108	0.732	4456	tags=37%, list=17%, signal=45%
17	HALLMARK_KRAS_SIGNALING_UP	196	-0.39	-1.29	0.028	0.103	0.738	5412	tags=41%, list=21%, signal=51%
18	HALLMARK_NOTCH_SIGNALING	31	-0.51	-1.29	0.097	0.097	0.738	5301	tags=45%, list=21%, signal=57%
19	HALLMARK_ADIPOGENESIS	197	-0.39	-1.29	0.035	0.1	0.77	5393	tags=40%, list=21%, signal=50%
20	HALLMARK_HYPOXIA	192	-0.39	-1.28	0.027	0.1	0.782	4793	tags=42%, list=19%, signal=51%
21	HALLMARK_TGF_BETA_SIGNALING	53	-0.46	-1.26	0.108	0.121	0.866	6181	tags=51%, list=24%, signal=67%
22	HALLMARK_APICAL_SURFACE	44	-0.47	-1.25	0.108	0.121	0.881	2754	tags=36%, list=11%, signal=41%
23	HALLMARK_COAGULATION	134	-0.38	-1.21	0.084	0.172	0.956	5550	tags=50%, list=22%, signal=63%
24	HALLMARK_HEDGEHOG_SIGNALING	36	-0.46	-1.2	0.194	0.185	0.975	4013	tags=44%, list=16%, signal=53%
25	HALLMARK_CHOLESTEROL_HOMEOSTASIS	70	-0.4	-1.16	0.179	0.232	0.993	4933	tags=37%, list=19%, signal=46%
26	HALLMARK_ESTROGEN_RESPONSE_LATE	190	-0.35	-1.15	0.141	0.247	0.995	3532	tags=29%, list=14%, signal=33%
27	HALLMARK_OXIDATIVE_PHOSPHORYLATION	192	-0.34	-1.14	0.156	0.251	0.997	5230	tags=33%, list=20%, signal=41%
28	HALLMARK_UV_RESPONSE_DN	142	-0.36	-1.14	0.156	0.251	0.997	5265	tags=38%, list=20%, signal=48%
29	HALLMARK_IL2_STAT5_SIGNALING	199	-0.33	-1.08	0.236	0.363	1	3911	tags=30%, list=15%, signal=35%
30	HALLMARK_ANGIOGENESIS	36	-0.41	-1.08	0.341	0.372	1	4878	tags=50%, list=19%, signal=62%
31	HALLMARK_REACTIVE_OXIGEN_SPECIES_PATHWAY	48	-0.39	-1.07	0.329	0.37	1	3668	tags=27%, list=14%, signal=32%
32	HALLMARK_FATTY_ACID_METABOLISM	150	-0.32	-1.03	0.374	0.464	1	4969	tags=34%, list=19%, signal=42%
33	HALLMARK_HEME_METABOLISM	184	-0.31	-1.01	0.434	0.502	1	4485	tags=30%, list=17%, signal=37%
34	HALLMARK_ANDROGEN_RESPONSE	95	-0.32	-0.96	0.524	0.64	1	4358	tags=31%, list=17%, signal=37%
35	HALLMARK_ESTROGEN_RESPONSE_EARLY	195	-0.29	-0.96	0.567	0.641	1	4062	tags=30%, list=16%, signal=36%
36	HALLMARK_PANCREAS_BETA_CELLS	39	-0.36	-0.95	0.549	0.65	1	6441	tags=44%, list=25%, signal=58%
37	HALLMARK_MITOTIC_SPINDLE	198	-0.26	-0.85	0.898	0.92	1	4263	tags=25%, list=17%, signal=30%
38	HALLMARK_PI3K_AKT_MTOR_SIGNALING	104	-0.27	-0.83	0.861	0.944	1	2555	tags=17%, list=10%, signal=19%
39	HALLMARK_WNT_BETA_CATENIN_SIGNALING	42	-0.31	-0.82	0.806	0.937	1	7089	tags=40%, list=28%, signal=56%
40	HALLMARK_SPERMATOGENESIS	133	-0.25	-0.81	0.937	0.921	1	5364	tags=23%, list=21%, signal=29%
