## Extended Data Fig. 1-9 and Supplemental Table 1-6 for "Hypomorphic *Lig4* gene mutation in mice predisposes to Th1-skewing intestinal inflammation": Table S5.xlsx

### Sheet: Sheet1
Supplementary Table 5. List of antibodies for flow cytometry used in this study.
Target	color	clone	isotype	source(cat#)	RRID	Dilution
B220	PE	RA3-6B2	Rat IgG2a, κ	BD Biosciences (561878)	AB_394619	1/200
B220	FITC	RA3-6B2	Rat IgG2a, κ	eBioscience (11-0452-85)	AB_467254	1/100
B220	PerCP/Cyanine5.5	RA3-6B2	Rat IgG2a, κ	Tonbo (65-0452)	AB_2621892	1/200
CD3ε	PE/Cyanine7	145-2C11	Armenian hamster IgG	Invitrogen (25-0031-82)	AB_469572	1/200
CD3ε	FITC	17A2	Rat IgG2b, κ	BD Biosciences (561798)	AB_395698	1/200
CD3ε	APC/Cyanine7	145-2C11	Armenian Hamster IgG	Biolegend (100330)	AB_1877170	1/200
CD4	APC	RM4-5	Rat IgG2a, κ	BD Biosciences (561091)	AB_398528	1/200
CD4	Pacific Blue	GK1.5	Rat IgG2b, κ	Biolegend (100428)	AB_493647	1/200
CD8α	BV421	53-6.7	Rat IgG2a, κ	BD Biosciences (563898)	AB_2738474	1/200
CD8α	APC	53-6.7	Rat IgG2a, κ	Invitrogen (17-0081-82)	AB_469335	1/200
CD8α	APC-Cy7	53-6.7	Rat IgG2a, κ	Tonbo (25-0081)	AB_2621623	1/200
CD19	PE	eBio1D3	Rat IgG2a, κ	Invitrogen (12-0193-81)	AB_657659	1/200
CD25	FITC	PC61.5	Rat IgG1, λ	Tonbo (35-0251)	AB_2621685	1/200
CD43	FITC	S7	Rat IgG2a, κ	BD Biosciences (561856)	AB_394747	1/200
CD44	FITC	IM7	Rat IgG2b, κ	Tonbo (35-0441)	AB_2621688	1/200
CD62L	PE	MEL-14	Rat IgG2a, κ	BD Biosciences (553151)	AB_394666	1/200
TCRβ	PE/Cyanine7	H57-597	Armenian Hamster IgG	Biolegend (109222)	AB_893625	1/200
TCRγδ	APC	GL3	Armenian Hamster IgG	Biolegend (118116)	AB_1731813	1/200
IgM	BV421	R6-60.2	Rat IgG2a, κ	BD Biosciences (562595)	AB_2737671	1/200
IL-4	APC	11B11	Rat IgG1, κ	BD Biosciences (554436)	AB_398556	1/100
IL-17A	PerCP/Cyanine5.5	TC11-18H10.1	Rat IgG1, κ	Biolegend (506919)	AB_961385	1/100
IFNγ	FITC	XMG1.2	Rat IgG1, κ	Invitrogen (11-7311-82)	AB_465412	1/100
Foxp3	PE	FJK-16s	Rat IgG2a, κ	Invitrogen (12-5773-82)	AB_465936	1/100
Rat IgG1κ Isotype Control	FITC	eBRG1	Rat IgG1, κ	Invitrogen (11-4301-82)	AB_470009	1/100
Rat IgG1κ Isotype Control	APC	RTK2071	Rat IgG1, κ	Biolegend (400411)	AB_326517	1/100
Rat IgG1κ Isotype Control	PerCP/Cyanine5.5	RTK2071	Rat IgG1, κ	Biolegend (400425)	AB_893689	1/100
Rat IgG2a, κ Isotype Control	PE	eBR2a	Rat IgG2a, κ	Invitrogen (12-4321-83)	AB_1834380	1/100
