## Extended Data Fig. 1-9 and Supplemental Table 1-6 for "Hypomorphic *Lig4* gene mutation in mice predisposes to Th1-skewing intestinal inflammation": Table S6.xlsx

### Sheet: Sheet1
Supplementary Table 6. List of antibodies used for serum immunoglobulin ELISA
Target	type	conjugation	clone	host species	isotype	source(cat#)	RRID	Dilution
IgM	caputure	Unlabeled	Polyclonal	Goat	-	Southern Biotech (1020-01)	AB_2794197	1/200
IgM	detection	Biotin	Polyclonal	Goat	-	Southern Biotech (1020-08)	AB_2737411	1/1000
IgM	standard	-	11E10	Mouse	IgM, λ	Southern Biotech (0101-01)	AB_2629437	-
IgG1	caputure	Unlabeled	Polyclonal	Goat	-	Southern Biotech (1070-01)	AB_2794408	1/200
IgG1	detection	Biotin	Polyclonal	Goat	-	Southern Biotech (1070-08)	AB_2794413	1/1000
IgG1	standard	-	15H6	Mouse	IgG1, κ	Southern Biotech (0102-01)	AB_2793845	-
IgA	caputure	Unlabeled	Polyclonal	Goat	-	Southern Biotech (1040-01)	AB_2314669	1/200
IgA	detection	Biotin	Polyclonal	Goat	-	Southern Biotech (1040-08)	AB_2794374	1/1000
IgA	standard	-	S107	Mouse	IgA, κ	Southern Biotech (0106-01)	AB_2714214	-
IgE	caputure	Unlabeled	R35-72	Rat	IgG1, κ	BD Pharmingen (553413)	AB_394846	1/200
IgE	detection	Biotin	R35-118	Rat	IgG1, κ	BD Pharmingen (553419)	AB_394850	1/1000
IgE	standard	-	C38-2	Mouse	IgE, κ	BD Pharmingen (557079)	AB_479637	-
